# Estimating the frequency of virulence against an *Stb* gene in *Zymoseptoria tritici* populations by bulk phenotyping on checkerboard microcanopies of wheat NILs

**DOI:** 10.1101/2023.12.18.572116

**Authors:** Frédéric Suffert, Stéphanie Le Prieur, Sandrine Gélisse, Emmie Dzialo, Cyrille Saintenac, Thierry C. Marcel

## Abstract

Monitoring virulent strains within fungal pathogen populations is crucial to improve host resistance deployment strategies. Such monitoring increasingly involves field pathogenomics studies of molecular polymorphisms in genomes based on high-throughput screening technologies. However, it is not always straightforward to predict virulence phenotypes from these polymorphisms and *in planta* phenotyping remains necessary. We developed a method for ‘bulk phenotyping on checkerboard microcanopies of wheat near-isogenic lines’ (BPC) for estimating the frequency of virulence against an *Stb* gene in populations of *Zymoseptoria tritici*, the causal agent of *Septoria tritici* blotch in wheat, without the need for strain-by-strain phenotyping. Our method involves the uniform inoculation of a microcanopy of two wheat lines – one with the resistance gene and the other without it – with a multi-strain cocktail representative of the population to be characterized, followed by the differential quantification of infection points (lesions). Using *Stb16q*, a resistance gene that has recently broken down in Europe, we found a robust correlation between the ratio of the mean number of lesions on each wheat line and the frequency of virulent strains in the inoculum. Using pairs of virulent and avirulent strains, and synthetic populations consisting of 10 virulent strains and 10 avirulent strains mixed in different proportions, we validated the principle of the method and established standard curves at virulence frequencies close to those observed in natural conditions. We discuss the potential of this method for virulence monitoring in combination with recently developed molecular methods.
