## Supplementary material for "Estimating the frequency of virulence against an *Stb* gene in *Zymoseptoria tritici* populations by bulk phenotyping on checkerboard microcanopies of wheat NILs": Tables S1 S2 S3

### Sheet: Table S1
	Table S1. Analysis of variance (ANOVA model = lesions_5cm_section ~ cv + inoc_concentration + Mix + %VIRstrain) performed on Mix1A and Mix1B experimental data (see Supplementary_material_full_dataset).
	Response: lesions_5cm_section
		Sum Sq	Df	F value	Pr (>F)
	cv	2389	1	43.4519	5.104e-11	***
	inoc_concentration	50505	2	459.3233	< 2.2e-16	***
	Mix	24	1	0.4405	0.506911
	%_VIRstrain	10985	10	19.9805	< 2.2e-16	***
	cv:inoc_concentration	1865	2	16.9645	4.713e-08	***
	cv:Mix	445	1	8.0896	0.004482	**
	inoc_concentration:Mix	465	2	4.2260	0.014697	*
	cv:%_VIRstrain	6585	10	11.9779	< 2.2e-16	***
	inoc_concentration:%_VIRstrain	6606	20	6.0077	6.177e-16	***
	Mix:%_VIRstrain	3445	10	6.2659	1.446e-09	***
	cv:inoc_concentration:Mix	167	2	1.5203	0.218820
	cv:inoc_concentration:%_VIRstrain	3708	20	3.3720	5.796e-07	***
	cv:Mix:%_VIRstrain	1598	10	2.9074	0.001258	**
	inoc_concentration:Mix:%_VIRstrain	16862	20	15.3352	< 2.2e-16	***
	cv:inoc_concentration:Mix:%_VIRstrain	1382	20	1.2567	0.197476
	Residuals	166912	3036
	Signif. codes: 0 '***' 0.001 '**' 0.01 '*' 0.05 '.' 0.1 ' ' 1

### Sheet: Table S2
	Table S2. Effet of the proportion of vir/avr in the inoculum suspension on each wheat line (NILstb and NILStb16q) according to mixture (Mix1A or Mix1B), inoculum concentration (Series 1, Series 2, Series 3) and leaf portion (5-cm section or whole leaf). P-value of Kuskal-Wallis test.
	NIL_stb
		Series 1		Series 2		Series 3
		5 cm	whole	5 cm	whole	5 cm	whole
	Mix1	< 0.001	< 0.001	< 0.001	< 0.001	0.925	< 0.001
	Mix2	< 0.001	< 0.001	< 0.001	< 0.001	0.863	< 0.001
	NIL_Stb16q
		Series 1		Series 2		Series 3
		5 cm	whole	5 cm	whole	5 cm	whole
	Mix1	< 0.001	< 0.001	< 0.001	< 0.001	< 0.001	< 0.001
	Mix2	< 0.001	< 0.001	< 0.001	< 0.001	< 0.001	< 0.001

### Sheet: Table S3
	Table S3. Linear model of the mean number of STB lesions counted on the 5 cm leaf section and the vir/avr proportion (p-value) according to mixture (Mix1A or Mix1B) and inoculum concentration (Series 1, Series 2, Series 3).
	NIL_stb
		Series 1	Series 2	Series 3
	Mix1	< 0.001	0.002	0.345
	Mix2	0.045	< 0.001	0.341
	NIL_Stb16q
		Series 1	Series 2	Series 3
	Mix1	< 0.001	< 0.001	0.001
	Mix2	0.008	< 0.001	< 0.001
